# Abundance-activity decoupling in sulfur-cycling bacteria reflects viral infection types in meromictic lakes

**DOI:** 10.64898/2026.03.13.711613

**Authors:** Jordan R. Walker, Natascha S. Varona, Bailey A. Wallace, Abelardo Aguilar, Molly D. O’Beirne, Josef P. Werne, Antoni Luque, William P. Gilhooly, Alice Bosco-Santos, Cynthia B. Silveira

## Abstract

Meromictic lakes serve as analogs for redox-stratified ancient oceans with well-mixed surface waters and anoxic bottoms. Purple and green sulfur bacteria (PSB, GSB) dominate the anoxic zones where light penetrates, and their biosignatures can be used to guide interpretations of geologic records. However, PSB and GSB biosignatures do not directly reflect the microbial community composition of modern lakes, posing a challenge for their interpretation. Here, we investigate this decoupling by integrating metagenomics, metatranscriptomics, and metaHi-C virus–host linkages with the geochemical profiles of three meromictic lakes. In the phototrophic microbial plates, PSBs’ transcriptional activity far exceeded their abundance (73% of the total microbial community activity versus 30% of the abundance), while GSBs displayed the opposite pattern. Concurrently, PSBs were exclusively associated with temperate viruses, while GSBs were targeted by lytic infections. Sulfate-reducing bacteria (SRB) and viruses encoding genes for sulfate reduction were most active where sulfide concentration was lowest. These results reveal that viral replication strategies are associated with the decoupling between abundance and activity in anoxygenic phototrophs and sulfate reducers. These relationships could accelerate sulfur regeneration, contribute to sustaining phototrophy, and ultimately reflect in the lake’s bulk biosignatures.
