## Supplementary Tables for "Abundance-activity decoupling in sulfur-cycling bacteria reflects viral infection types in meromictic lakes"

### Sheet: Table S1 - Depth Profiles
Lake	Depth (m)	Temp (℃)	DO (%)	Specific_Conductivity (uS/cm)	pH	Turbidity (FNU)	PAR	Surface PAR	PAR Absorption	PAR Percent Light
LB	0	19.3	83.6	1653	8.49	-0.9	1124	2437	1313	46.1223
LB	1	19.3	83.6	1652	8.73	-0.9	557	2437	1880	22.856
LB	2	19.2	83.9	1651	8.72	-0.9	481	2437	1956	19.7374
LB	3	19.1	81.3	1651	8.72	-0.9	261	2437	2176	10.7099
LB	3.75	18.9	80	1652	NA	-0.9	NA	2437	#VALUE!	#VALUE!
LB	4	18.2	83.4	1698	8.57	-0.7	194	2437	2243	7.96061
LB	5	13.2	135.8	1897	8.59	0.5	156	2437	2281	6.40131
LB	6	9.3	98.8	1914	8.65	-0.4	95	2437	2342	3.89824
LB	7	6.8	72.4	1923	8.55	-0.5	44	2437	2393	1.8055
LB	8	5.1	61.3	1936	8.5	-0.5	42	2437	2395	1.72343
LB	9	3.7	45.1	1946	8.42	-0.5	32	2437	2405	1.31309
LB	10	2.9	11.6	1950	8.36	-0.5	15	2437	2422	0.615511
LB	10.5	3	4.1	1957	8.16	-0.3	NA	2437	#VALUE!	#VALUE!
LB	10.75	2.7	3	1956	8.15	-0.3	NA	2437	#VALUE!	#VALUE!
LB	11	2.5	2.4	1959	8.14	-0.2	8	2437	2429	0.328272
LB	11.25	2.4	2.2	1961	NA	0.2	NA	2437	#VALUE!	#VALUE!
LB	11.5	2.2	1.7	1963	8.12	0.2	NA	2437	#VALUE!	#VALUE!
LB	11.75	2.1	1.5	1964	8.13	-0.2	NA	2437	#VALUE!	#VALUE!
LB	12	1.9	1.4	1970	8.12	-0.1	4	2437	2433	0.164136
LB	12.25	1.8	1.4	1969	NA	0.6	NA	2437	#VALUE!	#VALUE!
LB	12.5	1.6	1.3	1973	NA	1.7	NA	2437	#VALUE!	#VALUE!
LB	13	1.3	1.3	1979	8.09	5.3	0.86	2437	2436.14	0.0352893
LB	13	1.3	1.9	1975	NA	4.3	NA	2437	#VALUE!	#VALUE!
LB	13.5	1.1	1.5	1980	NA	7.1	NA	2437	#VALUE!	#VALUE!
LB	13.6	1.1	1.5	1984	NA	7.6	NA	2437	#VALUE!	#VALUE!
LB	13.7	1	1.5	1986	NA	8.8	NA	2437	#VALUE!	#VALUE!
LB	13.8	1	1.5	1987	NA	8.7	NA	2437	#VALUE!	#VALUE!
LB	13.9	1	1.4	1987	NA	8.9	NA	2437	#VALUE!	#VALUE!
LB	14	0.9	1.3	1988	7.98	9.3	0.05	2437	2436.95	0.0020517
LB	14	0.9	1.4	1988	NA	8.4	NA	2437	#VALUE!	#VALUE!
LB	14.1	0.9	1.4	1991	NA	7.8	NA	2437	#VALUE!	#VALUE!
LB	14.2	0.8	1.4	1994	NA	7.4	NA	2437	#VALUE!	#VALUE!
LB	14.3	0.8	1.4	1993	NA	7.3	NA	2437	#VALUE!	#VALUE!
LB	14.4	0.8	1.4	1993	NA	7.2	NA	2437	#VALUE!	#VALUE!
LB	14.5	0.8	1.4	1994	NA	6.9	NA	2437	#VALUE!	#VALUE!
LB	14.6	0.8	1.4	1997	NA	6.6	NA	2437	#VALUE!	#VALUE!
LB	14.7	0.8	1.4	1999	NA	6.8	NA	2437	#VALUE!	#VALUE!
LB	14.8	0.7	1.3	2000	NA	6.6	NA	2437	#VALUE!	#VALUE!
LB	14.9	0.7	1.3	2001	NA	6.6	NA	2437	#VALUE!	#VALUE!
LB	15	0.7	1.3	2002	7.88	6.4	0	2437	2437	0
LB	15	0.7	1.3	2001	NA	6.4	NA	2437	#VALUE!	#VALUE!
LB	15.5	0.7	1.2	2007		6.6	NA	2437	#VALUE!	#VALUE!
MAH	0	20.7	102.2	11298	8.89	-0.6	1080	2276	1196	47.4517
MAH	1	20.6	102.9	11291	8.99	-0.5	577.4	2276	1698.6	25.3691
MAH	2	20.6	103.2	11289	9.02	-0.5	492.3	2276	1783.7	21.6301
MAH	3	20.5	94.3	11293	9.05	-0.5	352.6	2276	1923.4	15.4921
MAH	4	26.3	248	32903	8.71	-0.4	276.4	2276	1999.6	12.1441
MAH	5	25.9	118.2	45275	8.4	-0.5	207.4	2276	2068.6	9.11248
MAH	6	23.2	39.7	47115	8.39	-0.5	157.4	2276	2118.6	6.91564
MAH	6.5	22	50.1	49355	NA	-0.5	NA	2276	#VALUE!	#VALUE!
MAH	7	21.2	38.1	50328	8.4	-0.3	104.7	2276	2171.3	4.60018
MAH	7.25	20.7	43.6	50278	NA	-0.4	NA	2276	#VALUE!	#VALUE!
MAH	7.5	20.7	31.4	50338	NA	-0.2	NA	2276	#VALUE!	#VALUE!
MAH	7.75	20.3	22.2	50664		-0.2	NA	2276	#VALUE!	#VALUE!
MAH	8	20.1	6.5	50952	8.44	-0.1	60.19	2276	2215.81	2.64455
MAH	8.1	20	5	51187	NA	-0.1	NA	2276	#VALUE!	#VALUE!
MAH	8.2	20	4.7	51357	NA	-0.1	NA	2276	#VALUE!	#VALUE!
MAH	8.3	19.9	2.7	51474	NA	0	NA	2276	#VALUE!	#VALUE!
MAH	8.4	19.7	2.4	51557	NA	0.1	NA	2276	#VALUE!	#VALUE!
MAH	8.5	19.7	2	51563	NA	0.4	NA	2276	#VALUE!	#VALUE!
MAH	8.6	19.6	2	51885	NA	67.5	NA	2276	#VALUE!	#VALUE!
MAH	8.7	19.2	1.6	51943	NA	205	NA	2276	#VALUE!	#VALUE!
MAH	8.8	18.8	1.5	51833	NA	400	NA	2276	#VALUE!	#VALUE!
MAH	8.9	18.5	1.4	51998	8.38	175	NA	2276	#VALUE!	#VALUE!
MAH	9	18.2	1.2	52436	8.36	35	0.01033	2276	2275.99	0.000453866
MAH	9.25	17	1.1	52200	NA	25	NA	2276	#VALUE!	#VALUE!
MAH	9.5	16.9	1	52688	NA	12.8	NA	2276	#VALUE!	#VALUE!
MAH	9.75	16.2	1	53899	NA	7.7	NA	2276	#VALUE!	#VALUE!
MAH	10	15.2	1.5	54580	8.34	5.3	0.002154	2276	2276	9.46397e-05
MAH	11	14.4	4	57768	7.73	16	0	2276	2276	0
MAH	12	14	5.6	59557	7.44	22	NA	2276	#VALUE!	#VALUE!
MAH	13	13.6	6.1	60008	7.215	22.4	NA	2276	#VALUE!	#VALUE!
MAH	14	13	6.8	60060	7.31	22.4	NA	2276	#VALUE!	#VALUE!
MAH	15	12.1	7	60090	7.3	24.2	NA	2276	#VALUE!	#VALUE!
POI	0	18.1	101.7	6077	NA	-0.9	987	2315	1328	42.635
POI	1	18.1	101.3	6077	NA	-0.9	577.9	2315	1737.1	24.9633
POI	2	18	101.3	6080	NA	-0.9	387.4	2315	1927.6	16.7343
POI	3	18	102.3	6083	8.9	-0.9	292	2315	2023	12.6134
POI	4	21.8	111.6	9333	NA	-1.1	175.1	2315	2139.9	7.56371
POI	5	21.4	205.5	20414	NA	-0.8	105.4	2315	2209.6	4.55292
POI	5.5	NA	NA	NA	NA	NA	76.49	2315	2238.51	3.3041
POI	6	16.8	102	22857	NA	-0.6	55.37	2315	2259.63	2.39179
POI	6.1	16.5	81.9	23055	NA	-0.5	NA	2315	#VALUE!	#VALUE!
POI	6.2	16.2	58.4	23161	NA	-0.2	NA	2315	#VALUE!	#VALUE!
POI	6.3	15.9	45.9	23271	NA	1	NA	2315	#VALUE!	#VALUE!
POI	6.4	15.8	24.9	23345	8.57	1.6	NA	2315	#VALUE!	#VALUE!
POI	6.5	15.3	11.2	23442	NA	7.1	28.93	2315	2286.07	1.24968
POI	6.6	14.8	7	23516	NA	77.5	NA	2315	#VALUE!	#VALUE!
POI	6.7	14.7	2.9	23722	8.23	463	NA	2315	#VALUE!	#VALUE!
POI	6.8	13.9	2	24171	8.2	194.85	NA	2315	#VALUE!	#VALUE!
POI	6.9	13.4	1.7	24378	8.53	60.65	NA	2315	#VALUE!	#VALUE!
POI	7	12.9	1.5	24577	8.52	30.9	0.02448	2315	2314.98	0.00105745
POI	7.1	12.4	1.4	26403	NA	23.1	NA	2315	#VALUE!	#VALUE!
POI	7.5	11.5	1.4	32766	7.805	14.9	NA	2315	#VALUE!	#VALUE!
POI	8	10.7	1.8	41945	7.83	20.6	0	2315	2315	0
POI	8.5	NA	NA	NA	7.78	NA	NA	2315	#VALUE!	#VALUE!
POI	9	10.5	4.5	42998	7.27	144.8	NA	2315	#VALUE!	#VALUE!
POI	10	10.7	6.5	42998	NA	561.8	NA	2315	#VALUE!	#VALUE!
POI	10.5	10.9	7.3	43823	NA	304.2	NA	2315	#VALUE!	#VALUE!

### Sheet: Table S2 - Sample Metadata
Date	Lake	Depth (m)	Layer	Replicate	Transcriptome	Metagenome	Pooled and/or Re-precipitated Metagenomes	Microscopy*	Backup Samples	Hi-C Samples
					Volume filtered (mL)	Volume filtered (mL)		Volume fixed (µL)	Total volume (mL)	Total Volume (mL)
2023-07-20	MAH	3	Surface	1	1000	500		1066	15
2023-07-20	MAH	3	Surface	2	1000	500		1066	15
2023-07-20	MAH	3	Surface	3	1000	500		1066	15
2023-07-20	MAH	3	Surface	4	1000	500		1066	15
2023-07-20	MAH	3	Surface	5	1000	500		1066	15
2023-07-21	MAH	8.78	Plate	1	8	8	Pooled from (2) MAH C3 elutions (440µL)	20	50
2023-07-21	MAH	8.78	Plate	2	8	8	Re-precipitated 98 µL of extra MAH C4	20	50	3
2023-07-21	MAH	8.78	Plate	3	8	8		20	50
2023-07-21	MAH	8.78	Plate	4	8	8		20	NA
2023-07-21	MAH	8.78	Plate	5	8	8	Re-precipitated 98 µL	20	NA
2023-07-21	MAH	13	Bottom	1	10	10	Re-precipitated 98 µL	20	NA
2023-07-21	MAH	13	Bottom	2	10	10	Re-precipitated 98 µL	20	NA
2023-07-21	MAH	13	Bottom	3	10	10	Re-precipitated 98 µL	20	NA
2023-07-21	MAH	13	Bottom	4	10	10	Re-precipitated 98 µL	20	NA
2023-07-21	MAH	13	Bottom	5	10	10	Re-precipitated 98 µL	20	NA
2023-07-23	LB	3	Surface	1	1000	500		1066	15
2023-07-23	LB	3	Surface	2	1000	500		1066	15
2023-07-23	LB	3	Surface	3	1000	500		1066	15
2023-07-23	LB	3	Surface	4	900	500		1066	15
2023-07-23	LB	3	Surface	5	1000	500		1066	15
2023-07-25	LB	13.7	Bottom	1	250	250		20	15
2023-07-25	LB	13.7	Bottom	2	250	250		50	15
2023-07-25	LB	13.7	Bottom	3	250	250		100	15
2023-07-25	LB	13.7	Bottom	4	250	250		200	15
2023-07-25	LB	13.7	Bottom	5	250	250		500	15
2023-07-25	LB	12	Plate	1	1000	500		20	15
2023-07-25	LB	12	Plate	2	1000	500		50	15
2023-07-25	LB	12	Plate	3	1000	500		100	15
2023-07-25	LB	12	Plate	4	1000	500		200	15
2023-07-25	LB	12	Plate	5	1000	500		500	15
2023-07-27	POI	3	Surface	1	1000	500		500	15
2023-07-27	POI	3	Surface	2	1000	500		500	15
2023-07-27	POI	3	Surface	3	1000	500		500	15
2023-07-27	POI	3	Surface	4	1000	500		500	15
2023-07-27	POI	3	Surface	5	1000	500	Re-precipitated 98 µL of extra POI S3	500	15
2023-07-28	POI	6.7	Plate	1	10	10	Pooled from (5) POI C1 elutions (386µL)	100	15
2023-07-28	POI	6.7	Plate	2	10	10	Pooled from (5) POI C2 elutions (438µL)	100	15	3
2023-07-28	POI	6.7	Plate	3	10	10	Re-precipitated 98 µL	100	15
2023-07-28	POI	6.7	Plate	4	10	10	Re-precipitated 98 µL	100	15
2023-07-28	POI	6.7	Plate	5	10	10		100	15
2023-07-28	POI	7.5	Bottom	1	50	50		100	15
2023-07-28	POI	7.5	Bottom	2	50	50		100	15
2023-07-28	POI	7.5	Bottom	3	50	50		100	15
2023-07-28	POI	7.5	Bottom	4	50	50		100	15
2023-07-28	POI	7.5	Bottom	5	50	50		100	15
*Microcopy samples contain 6.19% of PFA (66uL to 1000uL) so only 93.808% is sample. Account for this when calculating abundances.
Lakes are abbreviated as follows: Mahoney Lake (MAH), Lime Blue Lake (LB), Poison Lake (POI)

### Sheet: Table S3 - MetaG Stats
Sample	Reads Sequenced	Spike-in	Duplicates	Low Quality	Adapters	Artifacts	Contaminants	Total Removed	Output	% Quality Reads	Contifgs Assembled	N50
LB_B1	97200120	762818	817248	311088	3261262	1032	226	5153674	92046446	0.946979	586103	839
LB_B2	107098934	538384	2012078	285254	278114	632	154	3114616	103984318	0.970918	641024	954
LB_B3	103206258	604636	3493184	340236	1142780	1698	282	5582816	97623442	0.945906	572200	1124
LB_B4	97928928	489200	1880764	366438	379738	714	174	3117028	94811900	0.968171	566176	1038
LB_B5	100282110	582858	2458036	365522	930606	898	178	4338098	95944012	0.956741	577207	1060
LB_C1	131368982	464140	1996988	692868	1650176	1446	3646	4809264	126559718	0.963391	789069	1464
LB_C2	129384070	567366	2897160	366228	202512	1356	2804	4037426	125346644	0.968795	805457	1529
LB_C3	134562488	663714	2664632	524788	1100832	1816	2430	4958212	129604276	0.963153	772126	1453
LB_C4	116240476	493250	1301252	534560	447542	1280	2160	2780044	113460432	0.976084	821279	1136
LB_C5	126894456	628188	1576448	465582	1298624	1848	2322	3973012	122921444	0.96869	825013	1132
LB_S1	127008038	413988	1364068	376598	157558	2640	4456	2319308	124688730	0.981739	945204	842
LB_S2	142176272	439286	2084810	574890	325190	2830	3620	3430626	138745646	0.975871	924264	1050
LB_S3	112147368	531208	1822684	388552	505648	2790	3214	3254096	108893272	0.970984	861403	828
LB_S4	135777830	472166	2667856	553538	267390	2152	3210	3966312	131811518	0.970788	1001578	1002
LB_S5	140204032	528270	2243262	521984	353578	4250	3832	3655176	136548856	0.97393	1051427	909
MAH_B1	113668402	6828074	10808910	321792	2647622	2826	8948	20618172	93050230	0.818611	837695	1123
MAH_B2	250874890	1356740	25173716	954730	504670	3170	1098	27994124	222880766	0.888414	1412526	1306
MAH_B3	138817860	3457396	12569524	383780	611882	2104	7172	17031858	121786002	0.877308	1022524	1126
MAH_B5	169470610	1324126	2498546	445800	305392	2534	774	4577172	164893438	0.972991	1199975	1186
MAH_C2	153233652	3794890	10234552	870252	1546008	5292	2538	16453532	136780120	0.892625	677953	1296
MAH_C3	281616886	1544908	29639180	1181548	1235454	6800	1434	33609324	248007562	0.880656	965503	1808
MAH_C4	358151762	1404994	40133148	2301324	480690	6644	990	44327790	313823972	0.876232	1155694	1845
MAH_C5	211847716	2944708	15459710	796490	1231380	4036	1624	20437948	191409768	0.903525	859677	1367
MAH_S1	147186376	1033326	10710648	2740578	666948	1972	1022	15154494	132031882	0.897039	400275	1201
MAH_S2	123644602	1127906	8808300	2211308	1635648	1628	644	13785434	109859168	0.888508	391407	1133
MAH_S3	146264894	1019056	9637558	2594624	305174	2062	954	13559428	132705466	0.907295	439339	1033
MAH_S4	242049802	1838504	14219756	4512514	493176	3112	3562	21070624	220979178	0.912949	730505	986
MAH_S5	165692302	942930	13164194	2876774	666624	2314	1024	17653860	148038442	0.893454	1009759	1284
POI_B1	110428452	450768	1975518	444648	155890	1358	166	3028348	107400104	0.972576	1024688	1318
POI_B2	82788916	580958	2293434	293790	436786	2886	232	3608086	79180830	0.956418	794262	1258
POI_B3	125729054	630096	2330840	550244	224502	2080	192	3737954	121991100	0.97027	1211033	1169
POI_B4	123197800	653300	2736438	546398	644488	1226	188	4582038	118615762	0.962807	1051942	1345
POI_B5	103114046	433222	1288820	614438	1450220	1166	100	3787966	99326080	0.963264	970706	1305
POI_C1	93676708	494522	1872790	434556	3867848	2242	2096	6674054	87002654	0.928754	593784	1264
POI_C2	108228048	795344	4806692	587018	49056016	11580	4360	55261010	52967038	0.489402	374336	835
POI_C5	138393564	1029558	3548270	950412	2759900	2840	572	8291552	130102012	0.940087	791773	1502
POI_S1	108723392	550490	2516970	500410	428756	2198	1584	4000408	104722984	0.963206	1277271	594
POI_S2	95861202	279880	1209742	417034	407720	2510	2188	2319074	93542128	0.975808	907156	618
POI_S3	91431580	401644	546412	419600	470272	2260	2362	1842550	89589030	0.979848	838500	614
POI_S4	111358188	346794	2380826	464938	319908	2834	1904	3517204	107840984	0.968415	959924	710
POI_S5	71330484	240866	1285814	529168	31688562	4380	736	33749526	37580958	0.526857	339004	620

### Sheet: Table S4 - MataT stats
Abbreviations are follows: Mahoney Lake (MAH), Lime Blue Lake (LIMB), Poison Lake (POI), Mixolimnion (S), Microbial Plate (C), Monimolimnion (B)
Sample IDs are abbreviated as "Lake"-"Layer""Replicate", for example the third sample collected in Lake Lime Blue at mixolimnion would be abbreviated "LIMB-B3"
Sample ID	Barcode Sequence	# Reads	Yield (Mbases)	Mean Quality Score	% Bases >= 30	post_trimming	post_quality	post_rRNA	post_max4Ns	precent_remaining	contigs
LIMB-B1	GCAGAAGA+AACCTCTC	24863618	7459	35.85	89.43	8810020	8810020	7267609	7263208	29.2122	181977
LIMB-B2	AAGGCGTA+TTCCGCTT	24193663	7258	35.1	86.37	3893129	3893129	3101437	3099368	12.8107	107256
LIMB-B4	AAGGCGTA+TTGTTCCG	20241605	6072	35.91	93.73	16653401	16653401	14553926	14552356	71.8933	191701
LIMB-C1	AAGCGTTC+ATGCCACA	23196088	6959	36.26	92.7	15230518	15230518	12441725	12436978	53.6167	445232
LIMB-C2	AAGCGTTC+TCCGTAGT	22768965	6830	36.38	93.49	17623257	17623257	13616712	13611891	59.7827	492749
LIMB-C3	AAGGCGTA+GCAAGCAA	26689229	8007	34.06	79.87	1832201	1832201	1314823	1313196	4.92032	97750
LIMB-C4	AAGGCGTA+AACCTCTC	23522432	7057	35.59	88.35	8306531	8306531	6690550	6686899	28.4278	227120
LIMB-C5	AAGGCGTA+AACCAGGT	23653177	7096	35.72	90.87	9377649	9377649	7400223	7397546	31.2751	232867
LIMB-S1	GCAGAAGA+AACCAGGT	21815016	6545	35.84	93.41	17293575	17293575	13205564	13204041	60.5273	246106
LIMB-S2	AAGCGTTC+AACCAGGT	22700268	6810	36.39	94.39	19224137	19224137	13912917	13908808	61.2716	203305
LIMB-S3	AAGCGTTC+TTCCGCTT	22833599	6850	36.49	94.45	18804825	18804825	13460007	13455383	58.928	257503
LIMB-S4	AAGCGTTC+TTGTTCCG	23638300	7092	36.6	92.06	12579433	12579433	9100942	9094370	38.473	184973
LIMB-S5	AAGCGTTC+AGCTTACC	22438648	6732	36.47	94.48	19285293	19285293	13978989	13974518	62.2788	223512
MAH-C3	GCAGAAGA+TTCCGCTT	22994298	6898	35.83	93.37	20725703	20725703	20139937	20137979	87.5781	460951
MAH-C4	AAGCGTTC+GCAAGCAA	23188776	6957	36.1	94.8	21411061	21411061	20049239	20047249	86.4524	387491
MAH-C1	GCAGAAGA+TTGTTCCG	23006776	6902	35.53	92.26	19836726	19836726	18263052	18261297	79.3736	292703
MAH-C5	AAGCGTTC+AACCTCTC	20611210	6183	36.03	94.51	17165704	17165704	16061312	16059661	77.9171	226850
MAH-S1	GCAGAAGA+AGCTTACC	24966357	7490	35.71	92.73	20906489	20906489	15799487	15797664	63.2758	353695
MAH-S2	GCAGAAGA+ATGCCACA	24444632	7333	36.22	90.72	11357408	11357408	7836697	7831482	32.0376	114113
MAH-S4	AAGCGACT+ATGCCACA	22519867	6756	36.16	93.2	19649498	19649498	13901003	13896798	61.7091	201095
MAH-S5	AAGCGACT+TCCGTAGT	22198911	6660	36.14	93.19	18663031	18663031	12554083	12550416	56.5362	185364
POI-B2	CTGATGAG+TTGTTCCG	20734068	6220	36.06	94.51	18252644	18252644	17011185	17009999	82.0389	465531
POI-B3	CTGATGAG+AGCTTACC	25040349	7512	36.1	94.67	23335748	23335748	21997742	21996182	87.843	213202
POI-B4	CTGATGAG+ATGCCACA	25138800	7542	36.08	94.63	22857346	22857346	21161709	21159876	84.1722	350464
POI-B5	CTGATGAG+TCCGTAGT	23939574	7182	36.1	94.69	22165897	22165897	21030273	21028763	87.841	318885
POI-C1	CTGATGAG+GCAAGCAA	23041681	6912	36.3	93.96	15991971	15991971	14426486	14423207	62.5962	173715
POI-C2	CTGATGAG+AACCTCTC	22992401	6897	36.2	93.19	20419940	20419940	19700813	19695957	85.6629	1212560
POI-C3	CTGATGAG+AACCAGGT	23887617	7166	35.98	94.16	21052217	21052217	17748915	17747660	74.2965	404882
POI-C5	CTGATGAG+TTCCGCTT	24255277	7277	35.9	93.73	22263303	22263303	19175068	19173599	79.0492	567329
POI-S1	GCAGAAGA+GCAAGCAA	24378940	7313	35.7	88.92	7503434	7503434	6172912	6169192	25.3054	297376
POI-S2	AAGGCGTA+AGCTTACC	21216480	6365	35.94	93.9	17638123	17638123	11588671	11587309	54.6147	238669
POI-S3	AAGGCGTA+ATGCCACA	23241089	6972	36.08	92.62	16814772	16814772	10155552	10152076	43.6816	208660
POI-S4	AAGGCGTA+TCCGTAGT	22532205	6760	35.87	93.59	17761455	17761455	10534987	10533684	46.7495	234360
		766883916

### Sheet: Table S5 - AMGs
gene	label	metabolism
iscS, NFS1; cysteine desulfurase	FeS clusters	Sulfur relay
moaA, CNX2; GTP 3',8-cyclase	Moco synthesis	Sulfur relay
moeB; molybdopterin-synthase adenylyltransferase	Moco synthesis	Sulfur relay
cysC; adenylylsulfate kinase	SO4 -> SO3	Sulfur
cysD; sulfate adenylyltransferase subunit 2	SO4 -> SO3	Sulfur
cysH; phosphoadenosine phosphosulfate reductase	SO4 -> SO3	Sulfur
cysK; cysteine synthase	H2S -> Cys	Sulfur
cysNC; bifunctional enzyme CysN/CysC	SO4 -> SO3	Sulfur
sat, met3; sulfate adenylyltransferase	SO4 -> SO3	Sulfur
soxD; S-disulfanyl-L-cysteine oxidoreductase SoxD	Thiosulfate -> SO4	Sulfur
ssuA; sulfonate transport system substrate-binding protein	Org. Sulfur Reduct.	Sulfur
ssuC; sulfonate transport system permease protein	Org. Sulfur Reduct.	Sulfur
ssuD, msuD; alkanesulfonate monooxygenase	Org. Sulfur Reduct.	Sulfur
tauD; taurine dioxygenase	Org. Sulfur Reduct.	Sulfur
PRPS, prsA; ribose-phosphate pyrophosphokinase	PPP -> Nucl	PPP
TALDO1, talB, talA; transaldolase	PPP	PPP
deoC, DERA; deoxyribose-phosphate aldolase	PPP -> Nucl	PPP
pgl; 6-phosphogluconolactonase	PPP	PPP
rpiB; ribose 5-phosphate isomerase B	PPP	PPP
CPOX, hemF; coproporphyrinogen III oxidase	Glycine -> Heme	Porphyrin
E2.3.1.37, ALAS; 5-aminolevulinate synthase	Glycine -> Heme	Porphyrin
EARS, gltX; glutamyl-tRNA synthetase	Glycine -> Heme	Porphyrin
HO, pbsA1, hmuO; heme oxygenase (biliverdin-producing, ferredoxin)	Heme -> Pigments	Porphyrin
MMAB, pduO; cob(I)alamin adenosyltransferase	Vitamin B12 Synthesis	Porphyrin
ahbC; Fe-coproporphyrin III synthase	Siroheme -> Heme	Porphyrin
ahbD; AdoMet-dependent heme synthase	Siroheme -> Heme	Porphyrin
bchE; anaerobic magnesium-protoporphyrin IX monomethyl ester cyclase	Heme -> Pigments	Porphyrin
bfr; bacterioferritin	Fe(II) -> Fe(III)	Porphyrin
cobS; cobaltochelatase CobS	Vitamin B12 Synthesis	Porphyrin
cobT; cobaltochelatase CobT	Vitamin B12 Synthesis	Porphyrin
hemA; glutamyl-tRNA reductase	Glycine -> Heme	Porphyrin
hemB, ALAD; porphobilinogen synthase	Glycine -> Heme	Porphyrin
hemE, UROD; uroporphyrinogen decarboxylase	Glycine -> Heme	Porphyrin
pcyA; phycocyanobilin:ferredoxin oxidoreductase	Heme -> Pigments	Porphyrin
pebA; 15,16-dihydrobiliverdin:ferredoxin oxidoreductase	Heme -> Pigments	Porphyrin
rhnA-cobC; ribonuclease H / adenosylcobalamin/alpha-ribazole phosphatase	Vitamin B12 Synthesis	Porphyrin
cpeT; CpeT protein	Phycobilisome	Photosynthesis
psbA; photosystem II P680 reaction center D1 protein	PSII D1 protein	Photosynthesis
PGAM, gpmA; 2,3-bisphosphoglycerate-dependent phosphoglycerate mutase	2-P-Glyc <-> 3-P-Glyc	Glycolysis
frmA, ADH5, adhC; S-(hydroxymethyl)glutathione dehydrogenase / alcohol dehydrogenase	Acetaldehyde <-> Ethanol	Glycolysis
gpmB; 2,3-bisphosphoglycerate-dependent phosphoglycerate mutase	2-P-Glyc <-> 3-P-Glyc	Glycolysis
por, nifJ; pyruvate-ferredoxin/flavodoxin oxidoreductase	Pyruvate <-> Acetyl CoA	Glycolysis
folD; methylenetetrahydrofolate dehydrogenase (NADP+) / methenyltetrahydrofolate cyclohydrolase	Wood Ljungdahl pathway	Other carbon fixation

### Sheet: Table S6 - Virsorter Results
seqname	dsDNAphage	NCLDV	RNA	ssDNA	lavidaviridae	max_score	max_score_group	length	hallmark	viral	cellular	SeqHub
Ga0643571_002445||full	0.547	0.033	0.235	0.36	0.92	0.92	lavidaviridae	5689	0	50	0
Ga0643571_006579||full	0.547	0.467	0.395	0.387	0.913	0.913	lavidaviridae	3290	0	50	0
Ga0643571_007106||full	0.733	0.1	0.29	0.427	0.68	0.733	dsDNAphage	3151	0	66.7	0
Ga0643571_007411||full	0.733	0.28	0.545	0.367	0.587	0.733	dsDNAphage	2968	0	50	0
Ga0643571_006779||full	0.727	0.08	0.47	0.307	0.593	0.727	dsDNAphage	3240	0	33.3	0
Ga0643571_002369||full	0.393	0.107	0.14	0.02	0.68	0.68	lavidaviridae	5858	0	33.3	0
Ga0643571_003284||full	0.587	0.573	0.29	0.033	0.66	0.66	lavidaviridae	4860	0	16.7	0
Ga0643571_002331||full	0.053	0.633	0	0	0	0.633	NCLDV	5344	0	25	0
Ga0643571_001472||full	0.027	0.627	0.005	0	0.02	0.627	NCLDV	7225	0	25	0
Ga0643571_002835||full	0.16	0.62	0.03	0	0.113	0.62	NCLDV	5321	0	12.5	0
Ga0643571_002892||full	0.613	0.04	0.03	0.027	0.107	0.613	dsDNAphage	5259	0	66.7	33.3
Ga0643571_005450||full	0.533	0.033	0.4	0.187	0.567	0.567	lavidaviridae	3261	0	50	0
Ga0643571_007107||full	0.567	nan	0.295	0.28	0.333	0.567	dsDNAphage	3152	0	25	0	Baseplate and virion
Ga0643571_003817||full	0.067	0.52	0.125	0.033	0.233	0.52	NCLDV	3960	0	33.3	0
Ga0643571_001262||full	0.167	0.093	0.035	0	0.507	0.507	lavidaviridae	8022	0	33.3	16.7
Ga0643571_007503||full	0.46	0.34	0.41	0.36	0.44	0.46	dsDNAphage	2952	0	50	0
Ga0643571_004067||full	0.16	0.453	0.015	0.007	0.04	0.453	NCLDV	4141	0	25	0
Ga0643571_001198||full	0.26	0.433	0.105	0.067	0.367	0.433	NCLDV	8371	0	20	0
Ga0643571_003349||full	0.433	0.147	0.13	0	0.133	0.433	dsDNAphage	4823	0	25	0
Ga0643571_006714||full	0.34	0.407	0.075	0.053	0.32	0.407	NCLDV	3206	0	50	0
Ga0643571_000750||full	0.187	0.387	0.03	0	0.2	0.387	NCLDV	10411	0	12.5	0
Ga0643571_003194||full	0.387	0.153	0.28	0.047	0.233	0.387	dsDNAphage	4597	0	25	0
Ga0643571_001015||full	0.353	0	0	0.013	0.033	0.353	dsDNAphage	9117	0	55.6	33.3	phage protein
Ga0643571_002819||full	0.353	0.04	0.115	0.04	0.127	0.353	dsDNAphage	4890	0	25	0
Ga0643571_003659||full	0.18	0.347	0.11	0.04	0.16	0.347	NCLDV	3978	0	20	0
Ga0643571_004807||full	0.28	0.047	0.02	0.027	0.333	0.333	lavidaviridae	3947	0	50	0
Ga0643571_000154||full	0.32	0.253	0	0	0.093	0.32	dsDNAphage	20140	0	30.8	7.7	integrase, DNA-binding phage protein
Ga0643571_001388||full	0.313	0.12	0.085	0	0.247	0.313	dsDNAphage	7444	0	14.3	0
Ga0643571_002947||full	0.02	0.307	0.005	0	0	0.307	NCLDV	5204	0	20	0
Ga0643571_000825||full	0.087	0.3	0	0	0.067	0.3	NCLDV	9687	0	16.7	0
Ga0643571_000240||full	0.007	0.287	0	0	0	0.287	NCLDV	16778	0	15.4	0
Ga0643571_004637||full	0.28	0.033	0.08	0.04	0.1	0.28	dsDNAphage	4009	0	33.3	0
Ga0643571_000577||full	0.007	0.267	0	0	0.02	0.267	NCLDV	11394	0	10	0	T4 phage protein
Ga0643571_006904||full	0.247	0.02	0.005	0.06	0.16	0.247	dsDNAphage	3204	0	50	25
Ga0643571_001406||full	0.047	0.027	0.055	0.02	0.24	0.24	lavidaviridae	7701	0	22.2	0
Ga0643571_002111||full	0.06	0.24	0.045	0	0.24	0.24	NCLDV	6244	0	14.3	0
Ga0643571_006525||full	0.133	0.013	0.15	0.033	0.233	0.233	lavidaviridae	3199	0	33.3	0
Ga0643571_002450||full	0.207	0.067	0.19	0.027	0.147	0.207	dsDNAphage	5758	0	20	0
Ga0643571_002992||full	0.193	0.04	0.205	0.013	0.147	0.205	RNA	5043	0	25	0

### Sheet: Table S7 - Metabolism Tukey
Metabolism	Lake_1	Lake_1 Mean	Lake_2	Lake_2 Mean	Adjusted p-value
Other Carbon fixation	Lime Blue	0.000100156	Mahoney	1.2878e-05	0.292
Other Carbon fixation	Lime Blue	0.000100156	Poison	0	0.212
Other Carbon fixation	Mahoney	1.2878e-05	Poison	0	0.975
Glycolysis/Gluconeogenesis	Lime Blue	6.91874e-05	Mahoney	0.000196866	0.0465
Glycolysis/Gluconeogenesis	Lime Blue	6.91874e-05	Poison	2.41692e-05	0.663
Glycolysis/Gluconeogenesis	Mahoney	0.000196866	Poison	2.41692e-05	0.0131
PPP	Lime Blue	8.77174e-05	Mahoney	9.06202e-06	0.138
PPP	Lime Blue	8.77174e-05	Poison	1.07682e-07	0.0876
PPP	Mahoney	9.06202e-06	Poison	1.07682e-07	0.979
Photosynthesis	Lime Blue	3.47899e-06	Mahoney	0	0.996
Photosynthesis	Lime Blue	3.47899e-06	Poison	0.000113061	0.039
Photosynthesis	Mahoney	0	Poison	0.000113061	0.059
Porphyrin	Lime Blue	0.0013571	Mahoney	5.89377e-05	0.000159
Porphyrin	Lime Blue	0.0013571	Poison	2.58e-05	0.000104
Porphyrin	Mahoney	5.89377e-05	Poison	2.58e-05	0.995
Sulfur	Lime Blue	0.000163512	Mahoney	6.20708e-05	0.0933
Sulfur	Lime Blue	0.000163512	Poison	1.17019e-05	0.00584
Sulfur	Mahoney	6.20708e-05	Poison	1.17019e-05	0.62
Sulfur relay	Lime Blue	3.03493e-05	Mahoney	5.67735e-06	0.255
Sulfur relay	Lime Blue	3.03493e-05	Poison	1.05228e-05	0.407
Sulfur relay	Mahoney	5.67735e-06	Poison	1.05228e-05	0.957
Showing 5 to 21 of 21 entries, 10 total columns
Green highlighted cells indicated the higher mean value when a significant difference was found.
